# Natural and age-related variation in circulating human hematopoietic stem cells

**DOI:** 10.1101/2023.11.30.569167

**Authors:** N. Furer, N. Rappoport, O. Milman, A. Lifshitz, A. Bercovich, O. Ben-Kiki, A. Danin, M. Kedmi, Z. Shipony, D. Lipson, E. Meiri, G Yanai, S. Shapira, N. Arber, S. Berdichevsky, S. Tavor, J. Tyner, S. Joshi, D. Landau, S. Ganesan, N. Dusaj, P. Chamely, N. Kaushansky, N. Chapal-Ilani, R. Shamir, A. Tanay, LI Shlush

## Abstract

Hematopoietic stem and progenitor cells (HSPCs) deliver life-long multi-lineage output. However, with aging, we exhibit certain characteristic blood count changes and accumulation of clonal disorders. Better understanding of inter-individual variation in HSPC behavior is needed to understand these age-related phenomena and the transition from health to chronic and acute hematological malignancies. Here we study 627K single circulating CD34+ HSPCs (cHSPCs) from 148 healthy individuals, along with their clinical information and clonal hematopoiesis (CH) profiles, to characterize population-wide and age-related hematopoietic variability. Individuals with CH were linked with reduced frequencies of lymphocyte progenitors and higher RDW. An age-related decrease in lymphoid progenitors was observed, predominantly in males. Inter-individual transcriptional variation in expression of a Lamin-A signature and stemness gene programs were linked with aging and presence of macrocytic anemia. Based on our model for healthy cHSPC variation we construct the normal reference for cHSPC subtype frequencies. We show how compositional and expression deviations from this normal reference can robustly identify myeloid malignancies and pre-malignant states. Together, our data and methodologies present a novel resource, shedding light on various age-related hematopoietic processes, and a comprehensive normal cHSPC reference, which can serve as a tool for diagnosing and characterizing hematological disorders.
