## Supplementary material for "Natural and age-related variation in circulating human hematopoietic stem cells": supp table 1

indiv_id	age	sex
N99	50	Male
N91	68	Male
N159	77	Male
N175	85	Male
N133	55	Female
N130	76	Male
N135	47	Male
N152	54	Female
N153	59	Female
N156	63	Female
N155	46	Female
N171	82	Female
N167	41	Female
N169	91	Male
N168	85	Female
N176	83	Female
N166	43	Male
N184	80	Female
N178	40	Male
N177	58	Male
N181	82	Male
N180	82	Male
N201	85	Female
N88	82	Male
N157	45	Male
N80	60	Male
N165	76	Female
N78	71	Male
N131	56	Male
N164	80	Male
N109	72	Male
N179	67	Male
N75	45	Male
N77	66	Female
N74	68	Male
N76	84	Female
N81	65	Male
N82	73	Female
N122	65	Female
N259	39	Male
N260	31	Male
N261	37	Male
N97	73	Male
N266	31	Male
N267	34	Male
N79	66	Female
N272	26	Female
N31	40	Male
N147	76	Male
N365	79	Male
N1	47	Male
N196	32	Male
N25	55	Female
N308	44	Female
N307	28	Female
N306	26	Male
N309	28	Female
N352	81	Male
N353	86	Male
N351	86	Male
N350	81	Female
N285	40	Female
N321	30	Male
N319	34	Male
N320	38	Female
N317	36	Male
N322	41	Male
N318	37	Male
N288	28	Male
N290	34	Female
N292	25	Female
N293	23	Female
N291	26	Female
N55	77	Male
N362	32	Male
N363	33	Male
N355	31	Male
N357	33	Male
N354	31	Male
N356	43	Male
N297	35	Male
N300	25	Male
N89	55	Male
N86	67	Male
N84	66	Female
N85	65	Female
N87	27	Female
N59	75	Male
N90	54	Female
N93	64	Female
N94	70	Female
N96	71	Male
N98	67	Male
N95	73	Male
N92	69	Male
N103	62	Female
N100	48	Female
N102	73	Male
N104	65	Female
N101	77	Female
N106	76	Female
N105	71	Male
N112	59	Female
N115	48	Male
N107	56	Female
N114	71	Female
N108	60	Male
N110	58	Female
N116	67	Male
N111	75	Female
N18	71	Female
N119	68	Male
N117	52	Female
N121	55	Female
N123	41	Female
N118	51	Male
N120	67	Female
N16	61	Male
N17	73	Male
N127	50	Male
N126	73	Female
N128	52	Female
N124	70	Male
N129	54	Female
N125	64	Female
N134	54	Female
N113	63	Female
N132	25	Male
N148	70	Female
N144	58	Female
N149	79	Male
N150	53	Male
N146	53	Female
N143	66	Male
N145	64	Female
N154	59	Female
N160	50	Male
N158	79	Female
N163	82	Male
N161	48	Female
N162	82	Female
N172	90	Male
N174	84	Male
N173	79	Female
N170	84	Female
N83	42	Female
N182	74	Female
N183	82	Female
