## Supplementary material for "Natural and age-related variation in circulating human hematopoietic stem cells": supp table 2

### Sheet: CBCs
Individual ID	WBC	RBC	Hemoglobin	Hematocrit	MCV	MCH	MCHC	RDW	Platelets	MPV	Neutro%	Lympho%	Mono%	Eosinophils%	Basophils%	Neutro#	Lympho#	Mono#	Eosinophils#	Basophils#
N99	6.8	5.52	14.7	44.1	80	26.6	33.3	14.1	205	11	60.4	28.1	10.1	2.9	0.3	4.08	1.9	0.72	0.21	0.02
N91	5	4.755	14.8	44.7	93.5	31.45	33.5	12.95	103.5	12.05	60.2	26.6	10.7	2.6	0.65	2.94	1.385	0.53	0.13	0.035
N159	8.55	4.695	13.5	43.1	92.25	28.8	31.4	13.8	284.5	9.9	49.7	34.85	9.05	3.95	0.65	4	3.1	0.8	0.3	0.1
N175	7.7	4.38	13.5	42.2	96	31.3	31.8	14.1	221	10.5	68.3	17.7	10.1	2.5	0.8	5.2	1.43	0.79	0.19	0.06
N133	9.3	4.3	12.2	38.4	89	28.4	31.8	12.8	303	11	69.4	23.4	6.1	0.6	0.5	6.43	2.17	0.57	0.06	0.05
N130	5	3.47	12	35.2	101	32.9	33	18.4	220	11.7	37.9	36.3	22.9	1.7	0.5	2.04	1.78	1.05	0.08	0.02
N135	13.4	4.875	15.5	45.45	93.5	31.9	34.3	12.9	282.5	11.15	65.65	22.65	6.4	3.7	0.85	9.095	3.095	0.82	0.49	0.115
N152	5.265	4.15	12.2	36.75	88.55	29.5	33.2	12.35	241.5	10.3	54.25	33.25	9.35	2.6	0.35	2.895	1.8	0.49	0.145	0.02
N153	4.6	4.34	12.5	38.4	88	28.8	32.6	13	237	10.9	48	39.2	8	3.7	1.1	2.23	1.82	0.37	0.17	0.05
N156	6.1	4.93	13.9	43.7	89	28.1	32	12.3	217	10.5	62	27.8	6.9	2.2	1.2	3.85	1.61	0.43	0.14	0.07
N155	7.3	4.43	12.9	39.8	92	29.6	32.4	13	236	11.3	63.6	29.9	6	0.2	0.5	4.22	2.31	0.44	0.01	0.04
N171	6.25	4.16	12.7	38.35	93	30.35	32.7	13.4	284	10.35	40.75	43.65	9.55	4.9	0.65	2.65	2.635	0.58	0.295	0.045
N167	6.9	4.06	12.4	36.5	90	30.5	34	11.9	291	10.4	57.5	32.7	6.4	2	0.4	4.12	2.18	0.44	0.14	0.03
N169	6.9	5.24	15.3	45.3	86.5	29.4	34	14.2	244	10.3	56.5	30.2	8.6	4	0.6	3.9	1.9	0.57	0.3	0.04
N168	6.95	4.33	12	36.3	84.4	27.65	32.45	14.75	302	10.5	64.65	24.95	6.85	2.4	0.3	4.4	1.7	0.48	0.2	0
N176	7.97	4.82	14.3	42.2	87.6	29.7	33.9	14.1	322	10.5	61.1	24.8	8.5	3.9	1.4	4.87	1.98	0.68	0.31	0.11
N166	8.9	5.4	16.2	45.2	84	29.9	35.4	11.9	193	9.3	65.7	25.8	6.1	1.4	0.3	5.43	2.32	0.55	0.13	0.03
N184	6.2	4.3	13.05	40.35	93	30.45	32.3	13.6	224	11.4	46.85	42.05	9.4	1.15	0.6	2.93	2.725	0.605	0.08	0.03
N178	7.3	4.84	14.3	43.5	90	29.6	32.9	12.95	335	9.4	58.75	24.15	10.35	6.15	0.65	4.28	1.765	0.755	0.45	0.05
N177	9.1	5.615	15.1	46.7	83.5	26.95	32.05	13.2	302	10.85	43.3	34.15	9.85	10.4	1.1	3.92	3.11	0.95	0.99	0.105
N181	8.7	4.305	12.8	41.1	95.5	29.6	30.9	12.8	207	9.8	63.35	22.6	12.25	1.1	0.4	5.445	1.92	1.095	0.095	0.03
N180	5.85	3.765	11.8	36.55	97	31.45	32.55	13.65	232.5	10.5	52.9	36.25	8.75	1.9	0.5	3.05	2.05	0.525	0.105	0.03
N201	9.6	3.29	9.9	31	94	29.9	32.25	15.05	102.5	14.2	70.55	18.5	9.9	0.9	0.35	6.39	1.675	0.965	0.095	0.03
N88	6.2	4.91	14.8	43.8	89	29.7	33.3	13	322	10.6	57.2	30.1	8.8	2.4	1	3.46	1.78	0.55	0.16	0.07
N157	6.5	4.61	14.6	45.2	98.8	31.5	31.7	12.6	213	11	62.2	26.2	6.9	2.5	0.2	3.7	1.6	0.4	0.2	0
N80	13.3	5.1	14.2	42.9	85	27.8	32.7	13.3	335	10.1	64.4	24.4	9.2	1.4	0.6	8.29	3.3	1.25	0.19	0.07
N165	4.8	3.83	11.2	36.6	98.3	30.4	31	14.4	232	10.4	59	30	6.9	3.1	0.9	2.8	1.5	0.3	0.1	0.1
N78	7.75	4.855	15	43.9	89.5	31	34.5	13.9	217.5	12.7	64.8	23.35	7.95	3.1	0.75	5.075	1.78	0.605	0.23	0.06
N131	5.3	4.92	15.2	45.4	93	31	33.4	12.2	167	11.1	58.1	26.9	11.5	2.3	0.7	3.13	1.4	0.62	0.11	0.04
N164	5.7	5.615	15.8	47.75	86.1	28.3	32.9	13	211	9.6	62.1	27.7	6.9	1.35	0.4	3.6	1.6	0.4	0.1	0
N109	8.6	4.8	14.8	43.95	91.5	30.65	33.4	13.2	186	11.3	50.65	36	9.95	3.75	0.85	4.195	3.08	0.895	0.31	0.075
N179	5.7	5.52	15.8	48.2	87	28.9	32.8	14.6	213	10.8	53.1	28.9	11.2	5.4	1.3	2.89	1.69	0.68	0.3	0.07
N75	12.5	5.99	17	52.4	89.2	29	32.1	14	294	9	44.3	41.6	5.8	5.5	0.7	5.7	5	0.8	0.7	0.1
N77	8.1	4.88	15.4	44.9	96	30.7	34.2	14.1	298	9.5	61.1	29.3	5.9	1.8	0.5	5	2.4	0.49	0.15	0.03
N74	8.6	5.11	14.7	46.65	91	29.3	32.05	13.8	166	10.3	71.5	20.75	6.45	1.25	0.25	6.27	2.015	0.56	0.115	0.025
N76	3.9	5.21	14.7	45.9	87	28.4	32.4	13.8	212	10.7	48.5	37.4	9.7	3.2	1.3	1.74	1.58	0.38	0.14	0.05
N81	7.7	4.39	12.95	40.45	91.5	29.35	32.3	11.8	269.5	11.1	60	29.05	7.4	2.6	0.8	4.38	2.285	0.585	0.195	0.065
N82	3.55	4.34	12.95	40	92	29.7	32.35	14.25	114.5	11.4	38.95	43.4	14.65	2.15	0.7	1.345	1.515	0.52	0.075	0.03
N122	7	5.01	15.4	46.7	92	30	32.6	12.6	285	10	65.5	23.4	7.6	2.1	0.7	4.43	1.61	0.53	0.17	0.05
N259	7.4	4.94	14.2	42.1	85	28.7	33.7	13	247	11.6	57.9	30.3	6.9	4.1	0.8	4.25	2.23	0.51	0.3	0.06
N260	5.7	4.905	13.9	43.3	88.3	28.35	32.15	12.65	285	8.7	49.1	37	9	2.55	0.7	2.85	2.1	0.5	0.1	0.05
N261	8.8	5.325	15	45.95	86.35	28.3	32.75	13.65	229.5	9.25	57.6	32	6.55	2	0.3	5.05	2.85	0.6	0.2	0
N97	6.3	4.75	14.1	42.6	89	29.7	33.8	13.4	217	9.7	64.1	22.4	10.3	2.9	0.4	3.62	1.54	0.68	0.18	0.03
N266	6.45	5.38	16.65	47.55	88.5	30.95	35	12.15	169	11.95	55.15	30.75	8.15	5.45	0.5	3.55	1.995	0.525	0.345	0.03
N267	4.8	5.36	15.5	47.5	89	28.9	32.6	11.9	182	11.5	47.4	42	7.7	2.5	0.4	2.28	2.02	0.37	0.12	0.02
N79	7.4	5.035	14.1	43.2	86	28.1	32.45	12.4	231	10.2	54.35	33.2	7.45	4.4	0.75	3.985	2.54	0.53	0.345	0.06
N272	5.7	4.18	12.8	38.1	91	30.6	33.6	12.6	252	11.4	57.6	30.6	7.3	3.8	0.7	3.29	1.75	0.42	0.22	0.04
N31	5.72	5.57	15.8	47.16	84.65	28.4	33.5	13.34	197	10.66	58.1	31.5	8.2	1.6	0.6	3.32	1.8	0.47	0.09	0.03
N147	7.3	5.61	13.8	43.7	79.3	25	31.2	13.8	196	10.6	64.9	24	7.5	2.8	0.5	4.7	1.8	0.58	0.21	0.04
N365	5.25	3.965	12.7	39.8	100	32	31.95	13	118	9.5	50.75	36.95	9.45	2.65	0.65	2.565	1.96	0.495	0.14	0.03
N1	8.2	5	14.6	43	87.2	29.4	33.7	12.8	278	8.9	53.2	39	6.1	1.3	0.4	4.4	3.2	0.5	0.1	0
N196	3.55	4.79	14.6	42.4	88.5	30.65	34.55	12.2	131.5	13.1	45.45	43.3	8.1	1.8	0.6	1.64	1.48	0.29	0.07	0.02
N25	6.1	4.29	11.9	36.5	86	27.8	32.4	13.5	312	11.9	43.2	41.7	8.8	7.5	1	2.54	2.53	0.51	0.45	0.06
N308	5.4	4.56	13.5	42.2	91.6	29.8	32.7	12.3	248	9.6	55.2	32.5	5.2	4.9	0.7	3	1.9	0.3	0.3	0
N307	NA	NA	NA	NA	NA	NA	NA	NA	NA	NA	NA	NA	NA	NA	NA	NA	NA	NA	NA	NA
N306	8	5.3	15.6	47.6	89.5	29.65	33.1	12.9	207.5	11.95	47.55	40.4	8.8	2.15	0.35	3.865	3.11	0.73	0.16	0.03
N309	4.3	4.73	13.7	41.3	87.3	29	33.2	12.5	238	11.8	53	32.9	8.8	2.6	1.2	2.3	1.5	0.46	0.11	0.05
N352	7.55	5.03	15.65	47.8	95.25	30.9	32.55	12.6	230	9.55	55.05	31.5	6.5	5	0.6	4.2	2.4	0.6	0.4	0.1
N353	7.7	5.185	15.1	47.35	92.15	29.1	31.75	14.4	166.5	11	59.65	27.5	7	2.65	0.6	4.6	2.1	0.5	0.2	0.05
N351	7.05	5.32	15.6	48.25	92.35	29.5	32.1	13.75	165.5	9.7	66.45	18	7.3	5.1	0.85	4.7	1.25	0.5	0.35	0.1
N350	5.1	4.675	14.15	43.35	94	30.6	32.6	12.45	256	9.9	52.85	37.55	7.55	1.95	1.05	2.605	1.93	0.41	0.095	0.05
N285	8.7	4.27	13.1	39.7	93	30.7	33	12	280	9.6	54	32.8	5.7	3.7	0.5	4.4	2.7	0.5	0.3	0
N321	5.6	5.28	14.8	44.4	84	28.1	33.5	13.6	178	10.2	56.7	32	6.3	2.2	0.7	3.2	1.8	0.3	0.1	0
N319	6.1	4.63	13.7	40.9	88.5	29.6	33.5	11.8	180.5	12	40.95	44.4	10.05	3.9	0.7	2.52	2.71	0.615	0.24	0.045
N320	7.05	4.375	13	38.35	87	29.8	34.3	13.35	176	12.8	51.1	34.8	9	4.05	0.9	3.62	2.44	0.665	0.295	0.065
N317	6.7	4.87	13.6	41.6	86	27.4	31.8	13.1	243	9.9	45.7	43.5	7.2	3.2	0.2	3.2	2.5	0.6	0.3	0
N322	6.6	5.26	15	45.1	87	28.8	33.4	12.4	218	11.2	61.7	28	8.1	2.6	0.5	3.76	1.71	0.54	0.16	0.04
N318	7.5	5.26	14.7	44.4	84.4	27.9	33.1	12.9	208	10.9	56.2	29.1	8.6	5.3	0.7	4.2	2.2	0.65	0.4	0.05
N288	4.6	4.99	13.9	42	84	27.9	33.1	12.8	204	10.6	52.4	34.1	12.5	0.4	0.6	2.42	1.58	0.58	0.02	0.03
N290	7.7	4.32	11.7	35.6	79	25.4	33	14.7	248	10.1	57.5	31.3	7.9	2.8	0.5	4.76	2.54	0.58	0.23	0.04
N292	5.65	4.215	12.3	37.15	88	29.2	33.1	12.15	210.5	12.3	44.65	42.4	7.3	4.05	1.6	2.51	2.38	0.41	0.225	0.09
N293	5.6	4.385	14.1	41.05	93	32.15	34.5	11.9	214	11.05	50.65	39.35	7.6	1.6	0.65	2.82	2.265	0.43	0.09	0.035
N291	9.6	4.7	13.4	40.75	85.6	28.4	32.9	13.95	267	9.4	52.95	32.45	5.65	3.15	0.7	4.55	3	0.5	0.3	0.1
N55	6.3	5.32	14.3	45.6	82.4	27	32.4	15.8	178	12.4	63.9	23.7	7.6	2.3	0.5	3.9	1.5	0.5	0.1	0
N362	6.25	5.305	15.2	46.9	87.75	28.45	32.55	12.8	253.5	10.25	71.8	19.55	5.75	1.45	0.4	4.5	1.35	0.4	0.1	0
N363	4.1	5.03	13.5	41.5	82	26.8	32.5	13.8	264	9.9	51.6	37	10.2	0.7	0.5	2.13	1.53	0.42	0.03	0.02
N355	6.9	5.105	14.85	46.85	91.8	29.1	31.7	12.5	217	12.2	44.2	37.4	7.55	8.05	1.5	3.05	2.6	0.55	0.55	0.1
N357	5.8	5.45	14.1	42.4	77.8	25.8	33.1	13	204	9	50.9	38.4	6.1	2.7	0.5	2.9	2.2	0.3	0.1	0
N354	6.92	4.93	14.5	42.2	86.7	28.8	33.4	13.5	261	11.4	54.5	33.9	7.5	3.2	0.6	3.32	2.35	0.52	0.22	0.04
N356	5	5.195	14.1	42.2	83.5	27.25	33.15	11.7	260.5	10.4	50.65	36.6	8.35	3.55	0.55	2.53	1.615	0.36	0.155	0.025
N297	7.2	4.62	14.1	42.1	92	30.7	33.7	11.8	284	11.4	37.9	25.4	6.9	29.5	1	3.3	2.17	0.6	2.37	0.07
N300	4.7	4.95	15.2	43.1	87	30.7	35.3	12.3	252	11.3	43.4	43.3	10.4	2.5	0.4	2.05	2.05	0.49	0.12	0.02
N89	7.6	5.8	14.7	44.7	77	25.5	32.8	14	189	12.1	64.1	23.9	9.3	1.4	0.6	4.66	2.05	0.75	0.1	0.05
N86	9.55	4.775	13.6	41.3	87	28.3	33	13.45	263	10.9	66.5	22.45	8.4	2.5	0.6	6.4	2.215	0.785	0.235	0.06
N84	6.3	4.24	12.75	39.5	93	30.2	32.2	13.8	288.5	10.6	49.45	38.95	8	2.65	1.1	3.075	2.45	0.495	0.16	0.07
N85	3.45	4.135	12.6	38.75	93	30.6	32.85	11.45	146.5	11.5	32.4	54.6	10.1	2.5	0.8	1.15	1.7	0.345	0.085	0.03
N87	4.1	4.33	12.2	38.1	89.5	29.1	32.3	12.8	283.5	9.7	38.25	45.85	9.85	4.1	2.45	1.535	1.905	0.41	0.175	0.11
N59	3.7	4.015	12.8	39.35	96	31.55	32.65	13.8	164	12.2	50.9	30.7	11.9	6.2	1.4	1.88	1.115	0.435	0.23	0.05
N90	6.1	4.7	13	40.15	86	27.65	32.2	14.1	222.5	12.3	46.8	43.3	7.15	1.7	0.5	2.83	2.625	0.435	0.1	0.03
N93	5.6	4.24	13.6	40.3	95	32	33.7	12.1	237	10.7	51.6	37.2	8.5	2.8	0.4	2.85	2.02	0.48	0.16	0.02
N94	6.8	4.67	13.3	40.9	88	29.1	32.9	13.5	257	10	54.4	30.2	9.4	8.6	0.7	3.47	1.78	0.63	0.45	0.04
N96	9	5.53	16.4	52.5	95.3	30	31.6	14.7	191	10.4	62.1	26.7	6.3	2	0.3	5.4	2.5	0.6	0.2	0
N98	9.9	6.64	15.25	50.65	76	22.55	30.1	19.3	279	11.3	69.7	18.25	7.15	4.25	0.8	6.595	1.735	0.705	0.415	0.07
N95	5.8	5.05	15.3	47.5	94	30.3	32.3	12.9	179	12.4	61.4	28.7	6.7	2.9	0.3	3.55	1.61	0.39	0.17	0.02
N92	6.4	5.44	15.7	46	86	28.9	33.9	12.7	249	11	49	36.6	10.6	2.5	0.5	3.18	2.33	0.63	0.16	0.04
N103	6.3	4.68	13.4	42.3	90	28.5	31.7	13.2	282	11.1	55.7	30.5	9.7	2.4	0.6	3.53	1.99	0.7	0.16	0.04
N100	6.55	4.705	13.7	41.45	89	29.25	32.95	12.75	217.5	13.75	59.1	33.15	6.75	1.4	0.3	3.655	2.245	0.445	0.09	0.02
N102	8	5.53	16.2	50	90	29.4	32.4	13.9	222	10.5	66.7	25.2	6.4	1.3	0.4	5.37	2	0.51	0.1	0.03
N104	9.1	4.94	13.3	40.6	83	27.4	33	14.7	230	12.3	58.3	31.7	6.3	3.4	0.8	5.19	2.81	0.56	0.32	0.07
N101	6.95	4.38	13.2	41.65	94.5	30.5	31.9	12.95	226.5	10.2	58.15	27.4	8.6	4.75	0.45	4.015	1.895	0.575	0.34	0.03
N106	5.75	4.005	12.15	37.35	93	30.45	32.45	14.15	274.5	12.05	56.95	25.9	9.25	4.65	0.9	3.5	1.555	0.525	0.29	0.06
N105	8.5	4.97	15.7	46.4	95	31.4	33.4	13.9	229	9.5	67.1	19.8	9	3.1	0.8	5.73	1.63	0.76	0.26	0.07
N112	6.5	4.22	12.8	38.8	92	30.4	33.4	12.9	238	10.2	60.8	26.3	10.7	2.8	0.6	3.78	1.71	0.7	0.18	0.04
N115	7.2	5.22	13.9	43.2	83	26.7	32.6	12.9	232	10.6	59.6	28.5	7.4	1.4	0.6	4.44	2.04	0.53	0.1	0.04
N107	4.5	4.64	12.5	39.8	86	26.9	31.2	13.1	108	12.9	58.7	26.9	9.5	3.5	1.2	2.69	1.18	0.43	0.15	0.05
N114	6.4	4.455	13.65	41	92.1	30.95	33.6	13.65	257.5	11.4	53.25	36.15	6.75	2.4	1	3.35	2.1	0.44	0.155	0.065
N108	7.7	5.73	17	48.7	87	29.8	34.1	13.2	222	11.4	60.3	29.1	8	2.4	0.5	4.6	2.16	0.61	0.19	0.04
N110	4.8	4.66	12.7	40.4	87	27.4	32	13.1	226	10.8	52.1	33.6	11.6	2.1	1	2.53	1.6	0.6	0.12	0.05
N116	4.05	3.205	10.9	34	106	34	32.1	14.25	136	11.9	44.4	41.15	9.4	2.45	0.3	1.93	1.635	0.42	0.075	0.01
N111	7.85	4.72	13.8	42.45	88.5	28.95	32.4	13.25	203.5	10.85	62.3	27.75	7.15	1.55	0.85	4.84	2.14	0.555	0.12	0.07
N18	6.6	4.2	12.5	38.4	92	29.8	32.4	12.8	192	10.6	49.2	36	7.1	7.1	0.4	3.26	2.67	0.47	0.47	0.03
N119	6	4.84	14.5	42.1	87	29.9	34.2	13.1	271	10.4	44.3	40	9.2	6	0.6	2.4	2.2	0.57	0.38	0.04
N117	9.8	4.86	14.6	44	90	30.2	33.3	13	294	11.2	53.8	36.3	7.1	2.1	0.2	5.3	3.65	0.8	0.24	0.02
N121	5.6	4.71	15	43.5	92	31.5	34.1	12.5	202	10.6	55.2	34	8.1	1.3	0.5	3.09	1.86	0.46	0.07	0.03
N123	5.8	4.9	13.1	40	82	26.8	32.6	13.8	160	12.6	55.6	34.4	6.4	2.6	0.7	3.25	1.99	0.37	0.14	0.04
N118	6.15	5.155	15	45.2	87.5	29.1	33.2	13.25	351	10.3	55.45	31.9	8.6	3.15	0.9	3.415	1.98	0.53	0.195	0.055
N120	5.6	4.47	13.3	39.6	87.9	30.2	34.4	13.8	254	10.6	49.6	35.1	9.8	4.1	0.7	2.9	2.2	0.56	0.24	0.04
N16	8.15	5.05	15.15	45.4	90	30	33.4	12.75	217.5	10.25	52.5	36.4	8.4	2.35	0.45	4.235	2.965	0.67	0.19	0.015
N17	6.35	5.09	14.35	44	86	28	32.5	14.75	230	11.1	53.55	29.85	7.5	6.7	1.1	3.21	1.96	0.465	0.41	0.07
N127	7.65	5.045	15.2	44.1	87.5	30.15	34.5	12.05	240	10.95	60.55	28.15	7.6	2.75	0.95	4.635	2.15	0.58	0.21	0.07
N126	4.6	4.57	13.2	40.8	90	28.8	32	14.6	207	10.1	64.3	26.8	7.9	0.9	0.7	3.09	1.27	0.38	0.05	0.03
N128	7.3	4.9	13.6	41.5	85	27.6	32.5	13.6	273	11.1	63.7	28.3	5.3	1.1	0.3	4.66	2.08	0.39	0.07	0.02
N124	6.65	5.145	15.85	46.3	90.5	31.1	33.9	13.15	239	11.8	55.4	35.9	7.7	0.75	0.15	3.675	2.4	0.525	0.05	0.01
N129	5.9	4.835	14.45	43.6	90	29.9	33.05	12.25	196	10.2	61.35	28.95	6.45	2.2	0.55	3.615	1.68	0.4	0.125	0.035
N125	5.7	4.405	13.85	41.3	94	31.4	33.45	12.6	283.5	10.85	50.1	38.8	7.7	1.65	0.8	2.75	2.205	0.425	0.09	0.04
N134	6.3	4.52	12.6	39.8	87	27.9	32.1	12.9	320	9.9	55.2	34.2	7.8	2.4	0.6	3.59	2.06	0.5	0.15	0.04
N113	5.65	4.695	14.7	43.65	94	31.5	33.45	12.3	332	10.35	53.6	34.6	7.05	3.6	0.95	2.995	1.95	0.42	0.205	0.055
N132	8.2	5.3	14.7	46	87	28	31.8	13.7	583	10.5	50.9	28.4	9.4	9.9	1.2	4.22	2.42	0.81	0.83	0.1
N148	8.1	4.65	14	42.5	91.4	30.1	33	13.8	280	10.8	44.1	42.7	6.4	3.9	0.9	3.9	3.5	0.5	0.3	0.1
N144	6.4	4.46	12.3	39	87.3	27.7	31.6	13.1	342	8.7	45.1	45.4	5.4	1.6	0.5	2.9	2.8	0.3	0.1	0
N149	5	4.015	12.8	39.25	98	31.6	32.45	12.05	221.5	10.55	54.75	28.85	11.6	2.5	0.6	2.87	1.45	0.58	0.14	0.03
N150	6.8	4.58	14.5	43.7	93.9	31.7	33.6	13.1	327	10.5	54.1	34.1	9.2	2.1	0.7	3.4	2.4	0.66	0.14	0.05
N146	6.9	5.545	13.55	41.25	75.35	24.4	32.2	13.45	278.5	10.05	60.05	31.15	6.15	2.25	0.35	4.15	2.25	0.445	0.16	0.025
N143	6.65	5.445	15	45.55	84	27.55	32.95	12.85	304.5	11.2	44.2	37.15	13.25	4.3	1.1	2.955	2.48	0.875	0.285	0.07
N145	6.3	4.85	12.4	40.7	84	25.7	30.8	13.9	265	11	58.7	30.5	8.3	1.7	0.4	3.3	1.82	0.51	0.11	0.03
N154	7.7	4.58	14.2	43.1	94.4	31	33.1	12.9	191	12	48.2	42	4.7	2.7	0.6	3.7	3.3	0.4	0.2	0.1
N160	5	4.97	14.2	42.8	87	28.4	32.7	14.4	163	9.7	63	20.3	5.7	5.3	0.9	3.1	1.2	0.3	0.3	0
N158	8	4.37	12.8	39.7	91	29.4	32.3	13.4	303	11.2	56.9	32.2	6.6	3.3	0.5	4.65	2.75	0.57	0.29	0.04
N163	9.4	5.425	16.4	49.4	92.05	30.3	32.95	13.7	292	11.35	52.6	35.8	5.2	3.5	0.75	4.95	3.3	0.5	0.35	0.1
N161	9.8	4.4	12	37.3	86	27	32.2	12.7	345	9.7	63.8	26.7	5.2	1.8	0.7	6.75	2.43	0.49	0.14	0.06
N162	6.7	4.57	14.35	44.1	95.95	31.25	32.55	14.3	195	9.4	66.85	22.25	6.4	2.6	0.65	4.3	1.5	0.4	0.2	0
N172	8.95	4.545	14.3	42.3	93.5	31.5	33.85	12.8	193.5	10.45	57.55	26.75	10.6	4.55	0.35	5.155	2.38	0.98	0.425	0.035
N174	8.7	4.37	13.9	42.1	96	32	33.2	13.3	218	11.5	67.5	20.1	9.9	2.7	0.2	5.78	1.82	0.83	0.21	0.02
N173	7.25	4.335	13.2	40.6	94	30.65	32.65	13.1	251.5	10.85	60.4	30.95	7.85	0	0.6	4.37	2.22	0.575	0	0.045
N170	NA	NA	NA	NA	NA	NA	NA	NA	NA	NA	NA	NA	NA	NA	NA	NA	NA	NA	NA	NA
N83	12.95	4.53	12.95	40.8	89	28.3	31.85	13.85	446.5	11.2	66.7	25.3	5.25	2.05	0.4	8.92	3.355	0.705	0.285	0.06
N182	6.55	4.385	13.3	41.6	94	30.3	32.1	12.95	163	11.3	56.75	32.1	8.05	1.9	0.5	3.695	2.235	0.54	0.12	0.03
N183	7.4	4.61	13.8	42.3	94.2	30.2	32.5	13.2	262	9.8	69.1	21.8	8	1.4	0.5	4.6	1.5	0.5	0.1	0

### Sheet: additional clinical data
Individual ID	Sampling date	BMI date	BMI	Lipid profile date	Total Cholesterol	Triglycerides	LDL	Statin therapy on sampling date	HbA1C date	HbA1C
N16	21.01.21	10.2	29	3.2	194	120	121.5	no	3.2	5.5
N17	21.01.21	1.21	28.6	4.2	182	134	98.5	yes	12.2	5.1
				10.21	218	128	131.6
N18	11.01.21	2.2	24.5	8.2	215	191	121.5	yes	8.2	5.8
		5.22	25.5
N59	07.12.20	7.21	26.1	5.2	227	111	143.4	no	7.21	5.7
		7.21	25.8	7.21	206	110	124.3
		8.21	26.1
N74	23.11.20	12.2	31.7	11.2	146	204	76.3	yes	11.2	7.2
		10.2	31.1
N75	23.11.20
N76	23.11.20	3.2	33.2	7.2	159	120	92.4	yes	4.18	5.6
				8.21	142	121	78.2		5.23	5.4
N77	23.11.20	9.2	28.8	11.2	119	64	68	no	11.2	5.8
N78	30.11.20/07.02.22	9.2	29.3	1.21	105	60	46.2	no	1.21	6.4
N79	07.12.20/03.07.22	8.2	35.7	1.21	230	255	123	yes	1.21	6.3
N80	30.11.20/30.01.22	9.2	32.5	11.2	123	142	60	yes	11.2	7
N81	30.11.20	9.2	27	11.2	100	91	44.1	yes	11.2	5.6
									12.2	5.7
N82	30.11.20	10.2	20.7	11.2	204	79	123.6	no	11.2	5.6
N83	11.04.21	8.22	32.9	11.2	170	121	86.1	no	1.22	5.3
				1.22	159	105	73.4
N84	07.12.20	6.2	27	10.2	170	150	89.9	yes	11.2	5.5
		7.21	27.6
N85	07.12.20	9.2	23	6.2	157	71	59	yes	7.19	4.7
				7.21	165	64	70		7.21	4.6
N86	07.12.20	1.21	27.2	11.2	144	80	94.1	yes	11.2	5.8
N87	07.12.20	8.2	20.8	11.2	266	101	179.6	no	4.21	5.4
		3.21	19.7
N88	07.12.20/16.01.22	9.2	27.1	10.2	195	210	102	no	10.2	6
				4.21	164	144	83.5		4.21	5.9
N89	07.12.20	12.2	37.6	10.2	194	232	102.5	no	12.19	5
				4.21	210	233	117.4		5.21	5
N90	21.12.20	8.2	37.9	3.21	240	275	115.2	yes	5.2	7.2
		10.2	35.4						3.21	8
		7.21	38						4.21	7.8
N91	01.02.21/14.02.22	12.2	33.1	2.21	132	129	66.9	no	10.2	5.2
									7.21	5.5
N92	21.12.20	2.21	27.3	6.2	214	101	145.6	no	2.2	5.4
				12.21	240	130	162.6		12.21	5.3
N93	21.12.20	7.2	25.6	7.2	193	110	112.7	no	7.2	5.3
				4.21	196	166	111.6		4.21	5.6
N94	21.12.20	6.21	26.3	6.2	304	212	203.5	yes	6.2	5.8
				6.21	297	187	191.5		6.21	5.9
N95	21.12.20	11.19	27	12.2	197	106	120.3	yes	12.2	5.3
		12.2	28.1
N96	21.12.20
N97	21.12.20	10.2	34.7	9.2	190	166	103.7	yes	9.2	5.6
N98	21.12.20/30.01.22			11.2	170	150	99.1	yes	11.2	7.5
N99	28.12.20/14.02.22	5.19	31.7	6.21	181	139	111.9	no	12.18	5.3
N100	28.12.20	10.21	23.4	4.19	201	154	114	no	4.19	5.6
				5.22	224	160	132.7		5.22	5.7
N101	28.12.20	11.19	24.4	5.2	174	72	109.2	no	9.18	5.8
		10.21	24	4.21	121	74	46.7		7.22	6.3
N102	28.12.20	9.19	27.5	11.2	159	91	94.2	yes	11.2	5.8
N103	28.12.20	1.19	38.1	1.19	272	141	186.4	no	3.18	5.4
		8.22	37.7	3.21	248	147	168.6		3.21	5.6
N104	28.12.20	7.19	29.2	10.2	292	381		yes	10.2	9.1
		3.21	27.5	2.21	264	382			2.21	12.3
N105	28.12.20	2.2	24.9	6.21	180	70	115.7	yes	6.21	5.8
N106	28.12.20	2.2	27.4	2.21	247	65	125.9	yes	2.2	5.6
		6.21	26.4						9.22	5.8
N107	04.01.21	6.19	21.9	1.21	244	90	156.7	no	12.19	5.5
									1.22	5.4
N108	04.01.21	8.2	29	11.2	187	138	117	yes	11.2	7.5
		3.21	30	3.21	173	133	104		3.21	7.8
N109	04.01.21/02.03.22	9.2	27.6	3.21	207	146	124.7	no	11.18	5.7
		3.21	29.2	4.22	222	112	144.4		4.22	5.8
N110	04.01.21	9.19	18.7	8.2	222	82	139	no	8.2	5.2
		10.22	18.8	8.21	219	131	136.5
N111	04.01.21	9.2	26.8	8.2	175	101	97	yes	7.21	5.4
		10.21	26.5	7.21	166	114	90.5
N112	04.01.21	6.21	20.6	10.2	235	76	139.9	no	10.2	5.5
N113	01.02.21	2.21	20.3	11.2	171	114	91.1	yes	8.15	5.2
				7.21	166	116	88.5
N114	04.01.21
N115	04.01.21	3.19	27.4	10.2	196	128	121	no	10.2	5.5
N116	04.01.21/02.03.22	2.21	29	12.2	153	81	89	no	12.2	4.5
				8.21	171	82	100.6		8.21	4.9
N117	11.01.21	9.19	35	1.21	202	231	104.4	yes	1.21	9.6
									4.21	9.9
N118	11.01.21	3.22	20.8	11.19	146	51	80.6	no	11.19	5.4
									5.22	5.7
N119	11.01.21
N120	11.01.21
N121	11.01.21	8.2	34.7	6.2	183	96	110.3	no	6.2	5.9
		11.21	32.8	7.21	172	130	101.7		7.21	5.9
N122	11.01.21/06.06.22	4.21	21.7	12.2	225	104	138.9	no	2.2	5.3
N123	11.01.21	7.22	22.2	2.21	146	52	85.2	no
N124	21.01.21	2.21	24.2	12.2	244	154	155.2	no	2.22	5
				4.21	237	120	139.8
N125	21.01.21	7.21	30.1	12.2	197	118	121.5	yes	12.19	5.8
									8.2	5.7
									1.22	5.9
N126	21.01.21	12.19	30.5	11.2	112	103	51.4	yes	5.21	5.3
		6.21	33.5	5.21	108	47	65.1
N127	21.01.21	1.21	28.4	1.2	173	62	113.6	no	1.21	5.3
				6.23	182	54	127.2
N128	21.01.21	8.19	33.5	1.21	170	68	103.6	yes	6.2	5.2
									12.21	5.2
N129	21.01.21	7.21	37.4	1.21	172	181	91.2	yes	1.21	5.4
									3.22	5.9
N130	01.02.21	10.21	25.9	2.21	113	84	54.4	yes	2.21	5.4
									10.2	5.5
N131	01.02.21/07.02.22	10.2	22.7	7.2	201	150	115.9	no	1.22	5.2
N132	01.02.21	6.21	18.5	9.19	143	62	85.4	no
				8.22	131	67	76.4
N133	01.02.21	6.22	24.4	10.19	212	126	113.1	no	10.19	5.6
N134	01.02.21	1.2	27.3	2.21	227	99	138.3	no
N135	01.02.21	12.21	24.8	1.21	218	137	144.8	no	1.2	5.1
									2.22	5.3
N143	21.02.21	6.21	28	8.18	222	86	152.7	no	5.17	5.3
N144	21.02.21
N145	21.02.21	5.21	29.4	2.2	169	62	102.9	no	2.2	5.1
				5.21	174	85	104		5.21	4.9
N146	21.02.21
N147	21.02.21
N148	21.02.21
N149	21.02.21	2.22	33.7	9.2	107	56	43	yes	9.2	4.5
				4.21	110	45	50.5		12.21	4.9
N150	21.02.21/28.02.22
N152	22.02.21
N153	22.02.21	12.2	21.9	9.18	237	65	152	no	9.18	5.7
				5.23	223	64	130.2		5.23	5.7
N154	22.02.21
N155	22.02.21	1.21	28.8	1.21	130	61	72.5	no	6.19	5.2
		3.21	28.2						10.21	5.2
N156	22.02.21	11.19	22	6.21	179	37	114.6	no	12.17	5.3
		7.23	23.3
N157	22.02.21/30.01.22
N158	22.02.21	4.21	31.2	3.21	227	161	142.2	yes	3.21	5.4
									1.22	5.8
N159	22.02.21/14.02.22
N160	22.02.21
N161	01.03.21	8.17	21.6	2.18	181	45	100	no	6.09	5.3
N162	01.03.21
N163	01.03.21
N164	01.03.21/07.02.22
N165	01.03.21/07.02.22
N166	07.03.21	4.21	27.1	7.21	170	86	107.3	no
N167	07.03.21	12.2	23.2	10.19	232	164	144.6	no
				3.22	237	126	148.5
N168	07.03.21
N169	07.03.21
N170	07.03.21
N171	07.03.21	7.18	20.5	2.21	311	48	202.2	no
N172	07.03.21	1.19	23.1	1.21	203	95	125.8	no	1.21	5.4
									10.21	5.7
N173	07.03.21	2.2	27.8	12.2	245	147	166.2	yes	10.2	6
				5.21	181	137	101.1		5.21	5.9
N174	07.03.21	10.17	30	5.21	178	103	96.4	yes	5.22	5.6
									11.17	5.6
N175	07.03.21/14.02.22	6.21	32.8	4.21	137	81	78.1	yes	4.21	6.2
N176	07.03.21
N177	11.04.21	1.21	25.9	3.21	173	95	106.6	no	3.21	5.7
N178	11.04.21	12.2	27.8	2.2	178	123	113.8	no
		4.23	28.6
N179	11.04.21/03.03.22	2.21	28.1	9.2	184	99	104.5	yes	9.2	5.9
				10.21	167	69	98.6		10.21	6
N180	11.04.21/10.01.22	11.22	20.1	1.22	167	65	109.2	no	8.21	6.2
									8.22	6.3
N181	11.04.21/10.01.22	8.21	24.4	2.21	182	109	114.8	yes	2.21	5.3
N182	11.04.21	4.21	26.4	2.21	171	133	91.5	yes	2.21	5.6
									1.19	5.6
N183	11.04.21
N184	11.04.21	11.21	26.2	2.21	210	206	99.5	no	10.2	5.5
									11.21	5.4
N196	19.12.21	5.2	25.7	10.21	127	58	68.2	no	8.19	4.8
		4.22	25						5.22	4.7
N201	02.01.22	9.21	26.6	12.21	174	118	82	yes	12.21	7.9
									3.22	6.5
N259	12.06.22	8.2	26.4					no
N260	12.06.22			1.23	234.1	83	151.4	no
N261	13.06.22			3.22	167.8	110	103.8	no
N266	19.06.22	8.21	23.9	9.17	151	58	79.9	no	9.17	4.9
N267	19.06.22	9.22	27	4.23	169	135	106	no
N272	03.07.22							no	1.23	4.8
N275	10.07.22
N285	13.11.22
N288	14.11.22	3.17	24.4					no
N290	14.11.22	4.22	25.7	1.18	158	71	91.3	no
N291	23.11.22
N292	23.11.22	5.22	21.2	11.22	178	87	96.8	no
N293	23.11.22	3.2	20.3	4.21	149	118	74.3	no	11.2	4.7
N295	23.11.22
N297	27.11.22	11.19	24.6	10.22	167	157	100.7	no
N300	27.11.22	1.14	22.4	7.22	145	192	69.7	no
N306	04.12.22	8.2	26.8	8.19	140	69	80.8	no
N307	04.12.22
N308	04.12.22
N309	04.12.22			1.23	166	63	94.4	no	1.23	4.8
N317	13.12.22
N318	13.12.22			11.21	164	65	104	no
N319	13.12.22	1.19	21	4.22	137	79	71.6	no
N320	13.12.22	2.21	25.2	11.19	177	75	111.4	no
N321	13.12.22
N322	13.12.22	11.14	24.6	7.18	141	78	83.1	no
N323	01.01.23	10.15	23.7	9.22	271	137	171.8	no	6.14	5.5
				5.23	288	100	202
N324	01.01.23	12.19	29.4	1.19	230	177	158	no
N350	08.02.23	8.23	29.1	5.22	151	147	84.7	yes	5.22	6.8
				5.23	151	155	86		10.22	6.8
N351	08.02.23
N352	08.02.23
N353	08.02.23
N354	27.02.23
N355	27.02.23			6.23	160.6	74	96.9	no
N356	27.02.23	12.2	21.7	2.19	137	94	75.7	no
N357	27.02.23
N362	28.02.23			7.22	154	52	80.6	no
N363	28.02.23	7.17	20.1	7.21	152	46	89	no
N365	12.03.23	5.23	27.5	3.23	131	75	81	yes	3.23	6.5
