## Supplementary material for "Natural and age-related variation in circulating human hematopoietic stem cells": supp table 11

Individual_ID	num_BEMP	num_EP	num_MEBEMP.L	num_MEBEMP.E	num_GMP.E	num_MPP	num_HSC	num_CLP.E	num_CLP.M	num_CLP.L	num_NKTDP	lmna_mebemp_score	lmna_clp_score	sync_score
N99	84	240	376	1631	202	1136	217	168	567	230	84	-0.101299067	-0.172019291	0.272304112
N91	27	162	236	685	48	254	17	35	213	76	78	-0.096047299	0.067626028	0.141043724
N159	6	79	188	1022	87	613	88	99	359	84	102	-0.053618335	0.064208266	0.310991957
N175	85	220	375	1122	92	493	75	70	255	70	109	-0.443222466	-0.266297074	0.178506375
N133	50	71	185	1405	76	591	75	113	486	126	82	-0.414208255	-0.204430894	0.305202312
N130	96	183	406	1411	86	522	68	37	25	2	2	-0.158507886	NA	0.151515152
N135	134	123	286	1275	159	778	103	75	206	65	86	0.10558602	0.036952252	0.148873653
N152	44	129	188	833	57	319	49	84	397	61	68	-0.008899038	-0.121939356	0.15497553
N153	41	31	49	193	12	56	4	17	132	25	54	NA	0.114023925	0.203703704
N156	30	107	273	1341	88	569	82	130	694	88	181	-0.102093747	-0.077781252	0.271217712
N155	72	96	301	1406	92	633	99	66	245	86	64	0.064965022	-0.20258767	0.245564893
N171	20	35	65	241	32	135	12	14	39	18	16	-0.048177857	NA	0.219512195
N167	72	45	114	477	28	208	14	41	186	50	43	-0.287649899	-0.185382114	0.188679245
N169	150	343	915	4332	234	1426	83	164	571	161	164	0.076697899	0.108871497	0.262955854
N168	49	15	44	130	19	67	9	5	79	28	19	NA	NA	NA
N176	43	61	105	579	42	263	20	39	112	30	56	-0.119386879	NA	0.222717149
N166	98	93	249	1488	69	572	72	108	606	118	117	-0.454580434	-0.288593377	0.306726457
N184	47	138	259	1283	176	994	111	65	205	75	21	0.510040023	0.752610559	0.33015873
N178	61	75	128	497	40	267	27	29	90	29	45	0.107171749	NA	0.228235294
N177	99	167	225	1205	116	574	49	63	266	82	79	-0.109221983	-0.098501797	0.264642082
N181	81	105	113	245	34	104	10	18	86	33	38	NA	NA	0.18
N180	206	122	365	2353	363	1435	134	211	933	169	324	0.568007582	0.468534457	0.431043257
N201	15	65	119	451	41	260	46	25	87	25	41	-0.186760526	NA	0.251685393
N88	58	158	290	787	58	324	23	28	200	26	56	0.192218921	0.103051074	0.160240964
N157	11	28	102	633	58	462	59	39	126	23	34	0.010354488	-0.241694079	0.221518987
N80	38	50	111	780	88	777	66	74	363	140	50	0.150972645	0.248197947	0.140703518
N165	24	18	27	170	25	143	20	35	309	51	54	NA	0.064104331	0.371134021
N78	58	121	281	988	74	408	65	41	22	9	23	-0.255007755	NA	0.10918775
N131	38	104	229	1082	91	691	101	94	378	74	28	-0.174131032	-0.319478409	0.195153061
N164	104	470	617	1703	176	835	91	145	749	142	74	0.23282148	0.100482221	0.180174927
N109	52	124	153	569	46	200	21	44	198	58	72	-0.347208116	0.16586215	0.182640145
N179	37	174	347	1649	213	1745	203	89	230	120	36	0.352906676	0.606066623	0.292517007
N75	62	259	412	1779	216	1291	117	109	293	59	53	0.195044972	0.259943216	0.245878136
N77	36	82	101	332	45	247	38	45	202	60	33	0.02973187	0.04360001	0.101045296
N74	23	33	57	173	54	170	16	11	34	19	10	-0.018278368	0.000311406	0.153846154
N76	19	38	59	158	22	62	2	6	23	9	11	-0.437862611	NA	NA
N81	62	208	441	1430	128	646	81	115	551	147	80	-0.62411285	-0.330258797	0.196485623
N82	33	44	72	221	27	128	3	21	80	31	49	-0.293083867	-0.358038942	0.101796407
N122	37	31	68	350	62	264	26	31	95	36	18	0.457154348	NA	0.120930233
N259	2	29	52	407	53	393	32	27	116	33	22	0.388217252	0.026601632	0.216346154
N260	14	33	55	410	60	471	90	61	372	52	43	-0.154499546	-0.099837617	0.215686275
N261	35	32	64	393	101	469	30	42	163	64	21	0.357831686	NA	0.276595745
N97	76	133	205	752	65	337	18	36	179	28	96	0.334162375	0.876764934	0.214492754
N266	67	191	462	2259	243	1401	141	172	1195	194	108	-0.003542618	-0.241640555	0.115050651
N267	80	271	472	2080	308	1910	161	193	749	167	64	0.328995192	0.103716481	0.144217687
N79	18	29	33	93	14	89	9	13	122	63	42	NA	0.175970317	0.211111111
N272	4	10	23	159	24	153	23	19	99	17	9	-0.104003896	-0.067969698	0.120689655
N31	19	126	224	1044	132	767	121	125	521	84	88	-0.676638792	-0.349120594	0.152512998
N147	78	93	231	1020	111	489	41	66	287	85	51	-0.07329765	-0.02594679	0.331303289
N365	41	129	161	386	26	122	2	25	135	20	28	NA	NA	0.155882353
N1	100	157	359	2076	300	1673	87	132	277	82	44	0.404366397	0.326737933	0.284210526
N196	37	110	206	951	79	514	60	73	206	38	50	0.238267262	0.27833367	0.218918919
N25	36	33	116	671	41	263	42	58	237	31	26	0.174095141	0.438194119	0.381918819
N308	158	94	282	1658	197	1237	121	123	519	117	103	0.169539555	0.106393604	0.241898148
N307	150	103	280	1142	118	641	39	185	1305	279	157	-0.034455558	0.110409881	0.153939394
N306	236	388	779	2730	291	1392	144	168	560	137	223	-0.133510401	-0.033864913	0.16516374
N309	54	100	239	898	35	218	21	59	301	49	64	-0.588914417	0.2383638	0.159630607
N352	82	66	123	394	42	234	30	53	298	36	82	0.260491126	0.177452077	0.213483146
N353	62	157	343	1399	113	642	59	49	121	16	36	0.334431027	0.397501998	0.230263158
N351	20	71	125	350	42	181	25	20	89	20	35	-0.03763881	0.004471841	0.152941176
N350	24	29	85	419	32	258	31	28	128	26	27	0.119773266	-0.163381766	0.338557994
N285	6	25	69	512	75	480	83	100	778	156	80	-0.13710037	-0.229311405	0.210970464
N321	107	245	841	3139	394	1910	236	123	402	114	93	0.07739893	-0.311312424	0.239776952
N319	120	163	367	1482	144	786	54	146	905	170	135	0.148021636	0.116174795	0.1951417
N320	47	59	222	1648	141	947	98	198	1002	200	170	0.085919956	-0.143534192	0.315737052
N317	427	320	640	2717	335	1898	173	296	1216	269	201	0.210503677	0.01117725	0.272641952
N322	81	167	275	1314	156	947	71	140	596	93	136	0.130522556	0.000223515	0.25297619
N318	42	72	142	686	95	434	27	76	438	122	60	0.008110086	0.004152862	0.3003663
N288	409	523	1048	4837	563	2619	200	337	916	182	127	-0.073287278	-0.065369411	0.240023824
N290	154	125	235	877	128	542	45	74	200	58	56	-0.069489491	-0.064652748	0.183673469
N292	30	114	222	1183	103	707	70	101	410	86	86	-0.000727706	0.10466137	0.222063037
N293	32	91	176	699	73	424	55	97	468	79	97	-0.315821532	-0.140501471	0.224719101
N291	75	241	513	2557	277	1573	144	297	848	213	193	-0.12503152	-0.123541985	0.229426434
N55	71	383	520	1556	139	729	87	81	91	21	29	-0.447387119	-0.71445648	0.185726569
N362	71	198	279	1050	102	424	20	115	645	105	117	-0.055699712	0.020078437	0.090782123
N363	68	94	178	746	73	373	35	65	415	88	113	-0.059495781	0.065315823	0.160520607
N355	129	246	580	2991	195	1336	176	272	838	218	186	-0.418639417	-0.251424983	0.196108551
N357	92	149	392	2399	221	1645	184	422	2539	542	296	0.034200755	-0.025780704	0.242911877
N354	73	186	318	1601	155	1102	66	213	1438	255	251	0.240108894	0.113513379	0.225776965
N356	59	77	163	575	41	273	21	76	491	109	115	-0.007146063	0.138747629	0.239224138
N297	355	463	825	2835	423	2182	211	295	1222	291	139	0.059687306	0.109190391	0.156534227
N300	106	190	371	1519	228	1114	85	57	174	46	51	0.209962522	-0.047923072	0.157802964
N89	105	355	681	2712	246	1563	184	90	178	47	26	0.241377252	-0.226174496	0.335087009
N86	25	92	181	920	90	479	64	53	127	40	27	-0.253973669	-0.149639277	0.21641791
N84	28	114	209	719	50	213	15	23	179	37	25	0.141019475	0.26968956	0.166666667
N85	57	97	136	491	35	209	28	21	83	40	24	-0.051667878	NA	0.151933702
N87	191	258	492	1923	153	866	68	121	851	177	79	0.254906548	0.208914476	0.190320471
N59	63	82	166	692	54	316	48	64	486	64	99	-0.087595579	-0.038272645	0.198594025
N90	72	167	335	1541	152	838	99	81	319	62	79	0.393415578	0.666353157	0.323076923
N93	96	75	115	504	31	237	31	32	185	50	37	0.258392666	0.193154119	0.20971867
N94	88	124	215	781	69	329	45	69	367	86	81	-0.04900082	0.308786411	0.229135053
N96	70	181	489	2124	183	861	55	68	265	92	40	0.117599306	-0.05294659	0.239215686
N98	44	49	162	987	109	649	84	53	93	47	19	0.205167058	NA	0.427972028
N95	18	62	147	683	52	265	24	20	60	19	15	0.307832027	NA	0.206484642
N92	39	66	133	446	31	197	29	37	185	39	38	-0.104765481	0.261329507	0.234096692
N103	25	86	171	906	95	562	103	64	205	65	38	-0.06494138	-0.236853631	0.241697417
N100	100	190	418	2246	185	1091	180	137	350	64	104	-0.206865988	-0.16902128	0.296594427
N102	20	39	144	907	104	661	132	51	144	29	21	-0.032034486	NA	0.288
N104	21	59	123	789	45	355	38	67	348	100	56	0.274999819	0.630433688	0.293718166
N101	54	127	265	1143	79	493	63	56	189	58	36	-0.087840835	0.207604404	0.200873362
N106	43	127	270	1470	135	886	80	98	253	57	90	0.510521178	0.523043961	0.268767377
N105	31	56	126	506	55	298	56	41	101	26	54	0.102882191	NA	0.20754717
N112	69	33	59	213	32	134	21	13	58	18	25	NA	NA	0.253012048
N115	74	78	209	1225	78	460	43	116	769	165	134	-0.221277748	-0.202053122	0.3408867
N107	155	155	311	1052	89	403	33	30	141	56	38	0.29887934	NA	0.165103189
N114	41	45	67	235	20	127	12	37	229	45	49	NA	-0.161886512	0.12565445
N108	44	446	541	1910	148	873	81	117	447	109	93	-0.279811807	-0.120777186	0.131820969
N110	39	82	149	685	70	362	46	59	310	60	64	0.125647605	-0.293768207	0.169164882
N116	11	4	8	55	13	43	6	0	1	1	0	NA	NA	NA
N111	71	115	163	737	50	295	47	44	222	45	36	-0.32654407	-0.113773462	0.179487179
N18	75	80	147	674	73	381	54	46	203	70	32	-0.046315994	0.042770419	0.195357834
N119	29	125	209	939	65	418	51	130	1139	227	80	-0.458148015	-0.177527815	0.228868661
N117	46	65	116	642	75	669	82	84	264	111	74	0.161577752	0.459510275	0.283116883
N121	29	69	153	1067	77	519	60	55	177	46	29	0.01142477	0.171443002	0.297109827
N123	61	65	229	1182	87	711	69	110	465	101	82	-0.118586957	-0.117711924	0.228735632
N118	61	91	279	1847	100	772	121	182	906	181	94	-0.338788538	0.013272251	0.288786482
N120	29	42	126	580	73	404	26	46	240	52	28	0.197388856	0.364209845	0.227586207
N16	27	155	278	1497	99	701	101	163	981	277	115	-0.150783428	-0.045447957	0.248305085
N17	23	89	157	644	72	379	33	124	534	112	77	0.173015801	0.123633731	0.248201439
N127	56	49	130	753	57	329	19	55	352	93	68	-0.12490318	-0.081679395	0.18641115
N126	29	72	111	533	58	312	46	57	315	92	39	-0.185904449	-0.104149055	0.274231678
N128	89	57	103	438	39	224	29	52	346	101	57	-0.257613144	-0.24711041	0.186544343
N124	49	131	220	1118	86	508	34	68	350	68	54	-0.090649968	0.178176008	0.132707775
N129	59	157	197	794	87	503	45	36	125	28	31	0.025756151	0.25567407	0.160377358
N125	129	62	106	434	36	195	10	38	329	71	68	-0.121319909	0.28855098	0.092592593
N134	44	130	220	837	77	438	48	40	146	42	36	0.01424962	-0.543835641	0.195555556
N113	91	210	518	2537	205	1471	200	149	277	86	55	-0.301408765	-0.01488475	0.202548625
N132	61	165	461	1957	173	913	102	69	240	98	36	-0.135151184	-0.513318296	0.276710684
N148	114	139	220	1119	147	784	124	124	676	174	101	0.169169566	0.114514627	0.291759465
N144	19	42	70	453	33	329	20	60	364	141	72	0.725318862	0.659351229	0.27184466
N149	79	66	102	453	34	211	19	37	157	20	30	-0.151117375	0.085301884	0.197468354
N150	46	130	301	1628	173	1091	92	125	519	131	119	0.170425172	-0.04920837	0.217625899
N146	42	49	110	515	42	323	37	56	142	49	32	0.055671646	-0.140979438	0.283618582
N143	122	175	320	1179	122	602	29	54	216	44	49	0.287297939	0.61374197	0.164319249
N145	72	77	71	230	27	136	11	28	168	41	50	NA	0.244007072	0.186666667
N154	25	104	200	1162	128	842	120	173	748	119	98	-0.082152376	-0.046252769	0.283076923
N160	22	53	94	302	50	213	14	24	135	62	15	-0.534454272	-0.455107113	0.191836735
N158	4	27	49	249	20	180	33	34	86	28	15	-0.429763431	NA	0.147058824
N163	56	181	476	2610	225	1446	182	135	315	70	67	-0.143366582	-0.252795051	0.371022727
N161	31	66	129	760	65	432	63	80	280	50	42	0.089364669	0.157381947	0.255583127
N162	40	86	212	928	70	430	75	53	46	10	23	-0.431939822	NA	0.273556231
N172	77	106	141	786	83	452	53	42	44	12	20	-0.095433591	NA	0.139534884
N174	44	100	146	617	52	277	28	36	100	23	44	-0.262698253	NA	0.127562642
N173	9	31	52	191	18	102	9	28	233	40	28	NA	0.058226691	0.18487395
N170	25	152	294	1233	91	565	111	62	85	35	30	-0.280018116	NA	0.241150442
N83	18	92	239	1190	85	595	69	52	187	65	52	0.235159081	0.171481497	0.226415094
N182	40	29	43	172	15	93	5	23	173	33	29	NA	-0.253993146	0.293233083
N183	18	23	32	210	23	126	19	23	85	22	25	-0.341198591	NA	0.203703704
